# Evaluation of yield, yield stability and yield-protein trade-off in commercial faba bean cultivars

**DOI:** 10.1101/843862

**Authors:** Cathrine Kiel Skovbjerg, Jens Nørgaard Knudsen, Winnie Füchtbauer, Jens Stougaard, Frederick L. Stoddard, Luc Janss, Stig Uggerhøj Andersen

**Affiliations:** Department of Molecular Biology and Genetics, Aarhus University, DK-8000 Aarhus, Denmark; Nordic Seed, DK-8300 Odder, Denmark; Sejet Planteforædling, DK-8700 Horsens, Denmark; Department of Agricultural Sciences, Viikki Plant Science Centre and Helsinki Sustainability Centre, University of Helsinki, FI-00014 Helsinki, Finland

**Keywords:** *Vicia faba*, yield, yield stability, yield-protein trade-off, potential crop, genotype x environment interaction

## Abstract

Faba bean is a legume crop with high protein content and large potential for cultivation in the Northern latitudes. However, it has a reputation for being an unstable crop with large inter-annual variability, mostly explained by yearly variation in rainfall. Consequently, the objective is to breed cultivars with high seed yield and high yield stability. In this study, 17 commercial cultivars of faba bean were evaluated for seed yield, yield stability and trade-off between seed yield and protein content in four locations in Denmark and Finland during 2016-2018. We found that location and year effects accounted for 72% of the total seed yield variation. Cultivar by environment interactions (G×E) were found to be small and did not cause re-ranking of cultivars in different environments. Yield stability contributed little to the mean yield of the cultivars because high-yielding cultivars consistently outperformed the lower yielding genotypes, even under the most adverse conditions. The latter was also the case for total protein yield quantified as total yield multiplied by seed protein percentage. Although we found a strong negative correlation of −0.64 between yield and protein content, a few cultivars produced high yields while maintaining a relatively high protein content, suggesting that these traits may to some degree be genetically separable.
