## Supplementary File 1 for "Evaluation of yield, yield stability and yield-protein trade-off in commercial faba bean cultivars"

Cultivar	Plot	Ne1	Ne2	Ne3	Ne4	Ne5	Ne6	Ne7	Ne8	Yield (kg pr.plot)	Yield (kg. Pr kvm)	Protein	Year	Location	Plot_Size	Population
247-13	128	127	129	NA	NA	NA	NA	NA	NA	3.08	0.373333333	27.7	3	N	8.25	NA
247-13	151	150	152	NA	NA	NA	NA	NA	NA	3.78	0.458181818	28.4	3	N	8.25	NA
247-13	166	165	167	NA	NA	NA	NA	NA	NA	3.65	0.442424242	28.5	3	N	8.25	NA
247-13	1749	1748	1750	NA	NA	NA	NA	NA	NA	2.903	0.258044444	NA	3	V	11.25	NA
247-13	1777	1776	NA	NA	NA	NA	NA	NA	NA	3.164	0.281244444	NA	3	V	11.25	NA
247-13	1791	1790	1792	NA	NA	NA	NA	NA	NA	3.633	0.322933333	NA	3	V	11.25	NA
247-13	1797	1796	1798	NA	NA	NA	NA	NA	NA	3.132	0.2784	NA	3	V	11.25	NA
247-13	1965	1964	1966	NA	NA	NA	NA	NA	NA	5.3288	0.473671111	31.016	1	V	11.25	NA
247-13	1974	1975	NA	NA	NA	NA	NA	NA	NA	5.2263	0.46456	30.44	1	V	11.25	NA
247-13	1999	1998	2000	NA	NA	NA	NA	NA	NA	5.315	0.472444444	31.174	1	V	11.25	NA
247-13	2032	2031	2033	NA	NA	NA	NA	NA	NA	4.675	0.415555556	31.919	1	V	11.25	NA
247-13	2383	2377	2378	2382	2387	2388	NA	NA	NA	4.83	0.46	NA	2	SF	10.5	NA
247-13	2397	2391	2392	2393	2396	2398	2401	2402	2403	4.62	0.44	NA	2	SF	10.5	NA
247-13	2426	2420	2421	2422	2425	2427	2430	2431	2432	5.13	0.488571429	NA	2	SF	10.5	NA
247-13	2443	2437	2438	2442	2447	2448	NA	NA	NA	5.95	0.566666667	28.6	2	S	10.5	NA
247-13	2457	2451	2452	2453	2456	2458	2461	2462	2463	5.35	0.50952381	27.7	2	S	10.5	NA
247-13	2486	2480	2481	2482	2485	2487	2490	2491	2492	5.45	0.519047619	29.8	2	S	10.5	NA
247-13	2051	2050	2052	2070	2071	2072	NA	NA	NA	3.55	0.43030303	28.4	1	N	8.25	NA
247-13	2068	2047	2048	2049	2067	2069	2087	2088	2089	3.2	0.387878788	27.9	1	N	8.25	NA
247-13	2082	2061	2062	2063	2081	2083	NA	NA	NA	3.86	0.467878788	28.1	1	N	8.25	NA
247-13	2271	2270	2272	2290	2291	2292	NA	NA	NA	6.09	0.738181818	30.2	2	N	8.25	6
247-13	2288	2267	2268	2269	2287	2289	2307	2308	2309	6.77	0.820606061	29.8	2	N	8.25	6
247-13	2302	2281	2282	2283	2301	2303	NA	NA	NA	6.04	0.732121212	28.9	2	N	8.25	5
247-13	1831	1830	1832	1850	1851	1852	NA	NA	NA	1.44	0.137142857	NA	3	S	10.5	NA
247-13	1840	1818	1819	1820	1821	1839	1841	1859	1860	2.11	0.200952381	NA	3	S	10.5	NA
247-13	1857	1835	1836	1837	1838	1856	NA	NA	NA	1.8	0.171428571	NA	3	S	10.5	NA
247-13	2331	2330	2332	2350	2352	NA	NA	NA	NA	2.191	0.208666667	NA	3	SF	10.5	NA
247-13	2340	2319	2320	2321	2339	2341	2360	2361	NA	2.342	0.223047619	NA	3	SF	10.5	NA
247-13	2357	2336	2337	2338	2356	2358	NA	NA	NA	1.791	0.170571429	NA	3	SF	10.5	NA
749-13	126	125	127	NA	NA	NA	NA	NA	NA	3.76	0.455757576	28.2	3	N	8.25	NA
749-13	145	144	146	NA	NA	NA	NA	NA	NA	3.65	0.442424242	28.3	3	N	8.25	NA
749-13	169	168	170	NA	NA	NA	NA	NA	NA	3.78	0.458181818	28.5	3	N	8.25	NA
749-13	1967	1966	1968	NA	NA	NA	NA	NA	NA	5.3525	0.475777778	29.573	1	V	11.25	NA
749-13	1988	1987	1989	NA	NA	NA	NA	NA	NA	5.3613	0.47656	29.573	1	V	11.25	NA
749-13	1998	1997	1999	NA	NA	NA	NA	NA	NA	5.51	0.489777778	29.237	1	V	11.25	NA
749-13	2014	2015	NA	NA	NA	NA	NA	NA	NA	5.4888	0.487893333	29.208	1	V	11.25	NA
749-13	2388	2382	2383	2387	2392	2393	NA	NA	NA	5.26	0.500952381	NA	2	SF	10.5	NA
749-13	2408	2402	2403	2407	2412	2413	NA	NA	NA	5.33	0.507619048	NA	2	SF	10.5	NA
749-13	2430	2424	2425	2426	2429	2431	NA	NA	NA	5.56	0.52952381	NA	2	SF	10.5	NA
749-13	2448	2442	2443	2447	2452	2453	NA	NA	NA	6.05	0.576190476	28.5	2	S	10.5	NA
749-13	2468	2462	2463	2467	2472	2473	NA	NA	NA	6.21	0.591428571	27.1	2	S	10.5	NA
749-13	2490	2484	2485	2486	2489	2491	NA	NA	NA	5.9	0.561904762	27.2	2	S	10.5	NA
749-13	2047	2046	2048	2066	2067	2068	NA	NA	NA	3.74	0.453333333	26.9	1	N	8.25	NA
749-13	2070	2049	2050	2051	2069	2071	2089	2090	2091	3.46	0.419393939	28.1	1	N	8.25	NA
749-13	2091	2070	2071	2072	2090	2092	NA	NA	NA	3.22	0.39030303	27.5	1	N	8.25	NA
749-13	2267	2266	2268	2286	2287	2288	NA	NA	NA	6.46	0.783030303	29	2	N	8.25	5
749-13	2290	2269	2270	2271	2289	2291	2309	2310	2311	5.72	0.693333333	27.6	2	N	8.25	6
749-13	2311	2290	2291	2292	2310	2312	NA	NA	NA	5.82	0.705454545	28.9	2	N	8.25	6
749-13	1832	1831	1833	1851	1852	1853	NA	NA	NA	1.44	0.137142857	NA	3	S	10.5	NA
749-13	1846	1824	1825	1826	1827	1845	1847	1865	1866	1.92	0.182857143	NA	3	S	10.5	NA
749-13	1869	1847	1848	1849	1850	1868	NA	NA	NA	2.38	0.226666667	NA	3	S	10.5	NA
749-13	2332	2331	2352	2353	NA	NA	NA	NA	NA	2.47	0.235238095	NA	3	SF	10.5	NA
749-13	2346	2325	2326	2327	2345	2347	2365	2366	2367	2.607	0.248285714	NA	3	SF	10.5	NA
749-13	2369	2348	2349	2350	2368	2370	NA	NA	NA	2.192	0.208761905	NA	3	SF	10.5	NA
Alexia	121	120	122	NA	NA	NA	NA	NA	NA	3.48	0.421818182	28.2	3	N	8.25	NA
Alexia	146	145	147	NA	NA	NA	NA	NA	NA	3.24	0.392727273	27.4	3	N	8.25	NA
Alexia	159	158	160	NA	NA	NA	NA	NA	NA	3.3	0.4	27.9	3	N	8.25	NA
Alexia	1750	1749	1751	NA	NA	NA	NA	NA	NA	3.545	0.315111111	NA	3	V	11.25	NA
Alexia	1764	1763	1765	NA	NA	NA	NA	NA	NA	3.587	0.318844444	NA	3	V	11.25	NA
Alexia	1783	1782	1784	NA	NA	NA	NA	NA	NA	3.76	0.334222222	NA	3	V	11.25	NA
Alexia	1810	1809	1811	NA	NA	NA	NA	NA	NA	3.309	0.294133333	NA	3	V	11.25	NA
Alexia	1963	1962	1964	NA	NA	NA	NA	NA	NA	5.6375	0.501111111	28.853	1	V	11.25	NA
Alexia	1989	1988	1990	NA	NA	NA	NA	NA	NA	6.8025	0.604666667	29.624	1	V	11.25	NA
Alexia	2008	2007	2009	NA	NA	NA	NA	NA	NA	5.3675	0.477111111	28.725	1	V	11.25	NA
Alexia	2019	2018	2020	NA	NA	NA	NA	NA	NA	3.7681	0.334942222	29.727	1	V	11.25	NA
Alexia	2384	2379	2380	2385	2389	2390	NA	NA	NA	4.79	0.456190476	NA	2	SF	10.5	NA
Alexia	2401	2395	2396	2397	2400	2402	2405	2406	2407	5.11	0.486666667	NA	2	SF	10.5	NA
Alexia	2424	2419	2420	2425	2429	2430	NA	NA	NA	5.65	0.538095238	NA	2	SF	10.5	NA
Alexia	2444	2439	2440	2445	2449	2450	NA	NA	NA	6.25	0.595238095	30.3	2	S	10.5	NA
Alexia	2461	2455	2456	2457	2460	2462	2465	2466	2467	5.9	0.561904762	30.6	2	S	10.5	NA
Alexia	2484	2479	2480	2485	2489	2490	NA	NA	NA	5.7	0.542857143	30.9	2	S	10.5	NA
Alexia	2035	2034	2036	2054	2055	2056	NA	NA	NA	3.86	0.467878788	28	1	N	8.25	NA
Alexia	2067	2046	2047	2048	2066	2068	2086	2087	2088	4.12	0.499393939	28.4	1	N	8.25	NA
Alexia	2077	2056	2057	2058	2076	2078	NA	NA	NA	4.13	0.500606061	28.2	1	N	8.25	NA
Alexia	2255	2254	2256	2274	2275	2276	NA	NA	NA	6.43	0.779393939	30	2	N	8.25	6
Alexia	2287	2266	2267	2268	2286	2288	2306	2307	2308	5.78	0.700606061	30.1	2	N	8.25	6
Alexia	2297	2276	2277	2278	2296	2298	NA	NA	NA	6.6	0.8	29.5	2	N	8.25	6
Alexia	1816	1815	1817	1835	1836	1837	NA	NA	NA	1.96	0.186666667	NA	3	S	10.5	NA
Alexia	1836	1814	1815	1816	1817	1835	1837	1855	1856	2.12	0.201904762	NA	3	S	10.5	NA
Alexia	1868	1846	1847	1848	1849	1867	NA	NA	NA	1.97	0.187619048	NA	3	S	10.5	NA
Alexia	2316	2315	2317	2336	2337	NA	NA	NA	NA	1.974	0.188	NA	3	SF	10.5	NA
Alexia	2336	2315	2316	2317	2337	2356	2357	NA	NA	1.526	0.145333333	NA	3	SF	10.5	NA
Alexia	2368	2347	2348	2349	2367	2369	NA	NA	NA	2.377	0.226380952	NA	3	SF	10.5	NA
Banquise	130	129	131	NA	NA	NA	NA	NA	NA	2.3	0.278787879	28.6	3	N	8.25	NA
Banquise	144	143	145	NA	NA	NA	NA	NA	NA	2.7	0.327272727	28.8	3	N	8.25	NA
Banquise	155	154	156	NA	NA	NA	NA	NA	NA	2.38	0.288484848	29.3	3	N	8.25	NA
Banquise	1742	1743	NA	NA	NA	NA	NA	NA	NA	2.998	0.266488889	NA	3	V	11.25	NA
Banquise	1768	1767	1769	NA	NA	NA	NA	NA	NA	3.412	0.303288889	NA	3	V	11.25	NA
Banquise	1788	1787	1789	NA	NA	NA	NA	NA	NA	4.318	0.383822222	NA	3	V	11.25	NA
Banquise	1803	1802	1804	NA	NA	NA	NA	NA	NA	3.522	0.313066667	NA	3	V	11.25	NA
Banquise	1973	1972	NA	NA	NA	NA	NA	NA	NA	5.2963	0.470782222	30.801	1	V	11.25	NA
Banquise	1984	1983	1985	NA	NA	NA	NA	NA	NA	6.0013	0.533448889	31.003	1	V	11.25	NA
Banquise	2002	2001	2003	NA	NA	NA	NA	NA	NA	5.6338	0.500782222	30.553	1	V	11.25	NA
Banquise	2026	2025	2027	NA	NA	NA	NA	NA	NA	5.6563	0.502782222	30.808	1	V	11.25	NA
Banquise	2386	2380	2381	2382	2385	2387	2390	2391	2392	6.92	0.659047619	NA	2	SF	10.5	NA
Banquise	2396	2390	2391	2392	2395	2397	2400	2401	2402	6.49	0.618095238	NA	2	SF	10.5	NA
Banquise	2431	2425	2426	2427	2430	2432	NA	NA	NA	7.09	0.675238095	NA	2	SF	10.5	NA
Banquise	2446	2440	2441	2442	2445	2447	2450	2451	2452	6.55	0.623809524	28	2	S	10.5	NA
Banquise	2456	2450	2451	2452	2455	2457	2460	2461	2462	5.9	0.561904762	27.6	2	S	10.5	NA
Banquise	2491	2485	2486	2487	2490	2492	NA	NA	NA	6.4	0.60952381	27.4	2	S	10.5	NA
Banquise	2045	2044	2046	2064	2065	2066	NA	NA	NA	3.83	0.464242424	27.3	1	N	8.25	NA
Banquise	2064	2043	2044	2045	2063	2065	2083	2084	2085	3.86	0.467878788	27.4	1	N	8.25	NA
Banquise	2076	2055	2056	2057	2075	2077	NA	NA	NA	4.67	0.566060606	27.2	1	N	8.25	NA
Banquise	2265	2264	2266	2284	2285	2286	NA	NA	NA	6.08	0.736969697	27.8	2	N	8.25	5
Banquise	2284	2263	2264	2265	2283	2285	2303	2304	2305	6.6	0.8	27.4	2	N	8.25	5
Banquise	2296	2275	2276	2277	2295	2297	NA	NA	NA	6.88	0.833939394	28	2	N	8.25	5
Banquise	1824	1823	1825	1843	1844	1845	NA	NA	NA	2.19	0.208571429	NA	3	S	10.5	NA
Banquise	1847	1825	1826	1827	1828	1846	1848	1866	1867	1.73	0.164761905	NA	3	S	10.5	NA
Banquise	1858	1836	1837	1838	1839	1857	NA	NA	NA	2.11	0.200952381	NA	3	S	10.5	NA
Banquise	2324	2323	2325	2343	2344	2345	NA	NA	NA	2.84	0.27047619	NA	3	SF	10.5	NA
Banquise	2347	2326	2327	2328	2346	2348	2366	2367	2368	2.64	0.251428571	NA	3	SF	10.5	NA
Banquise	2358	2337	2338	2339	2357	NA	NA	NA	NA	1.982	0.188761905	NA	3	SF	10.5	NA
Boxer	131	130	132	NA	NA	NA	NA	NA	NA	3.68	0.446060606	27.6	3	N	8.25	NA
Boxer	143	142	144	NA	NA	NA	NA	NA	NA	4.04	0.48969697	27.4	3	N	8.25	NA
Boxer	160	159	161	NA	NA	NA	NA	NA	NA	4.15	0.503030303	28.1	3	N	8.25	NA
Boxer	1758	1757	1759	NA	NA	NA	NA	NA	NA	3.038	0.270044444	NA	3	V	11.25	NA
Boxer	1766	1765	1767	NA	NA	NA	NA	NA	NA	3.375	0.3	NA	3	V	11.25	NA
Boxer	1789	1788	1790	NA	NA	NA	NA	NA	NA	3.682	0.327288889	NA	3	V	11.25	NA
Boxer	1804	1803	1805	NA	NA	NA	NA	NA	NA	3.229	0.287022222	NA	3	V	11.25	NA
Boxer	1955	1954	1956	NA	NA	NA	NA	NA	NA	5.8838	0.523004444	29.767	1	V	11.25	NA
Boxer	1986	1985	1987	NA	NA	NA	NA	NA	NA	6.075	0.54	30.397	1	V	11.25	NA
Boxer	2001	2000	2002	NA	NA	NA	NA	NA	NA	6.2488	0.555448889	29.575	1	V	11.25	NA
Boxer	2025	2024	2026	NA	NA	NA	NA	NA	NA	5.2025	0.462444444	29.49	1	V	11.25	NA
Boxer	2377	2376	2378	2381	2382	2383	NA	NA	NA	5.47	0.520952381	NA	2	SF	10.5	NA
Boxer	2395	2389	2390	2391	2394	2396	2399	2400	2401	5.78	0.55047619	NA	2	SF	10.5	NA
Boxer	2419	2414	2415	2420	2424	2425	NA	NA	NA	6.34	0.603809524	NA	2	SF	10.5	NA
Boxer	2437	2436	2438	2441	2442	2443	NA	NA	NA	6.4	0.60952381	28.5	2	S	10.5	NA
Boxer	2455	2449	2450	2451	2454	2456	2459	2460	2461	6.1	0.580952381	29.1	2	S	10.5	NA
Boxer	2479	2474	2475	2480	2484	2485	NA	NA	NA	6.1	0.580952381	28.7	2	S	10.5	NA
Boxer	2043	2042	2044	2062	2063	2064	NA	NA	NA	3.34	0.404848485	27.5	1	N	8.25	NA
Boxer	2072	2051	2052	2053	2071	2073	2091	2092	2093	3.12	0.378181818	28.1	1	N	8.25	NA
Boxer	2086	2065	2066	2067	2085	2087	NA	NA	NA	3.3	0.4	26.9	1	N	8.25	NA
Boxer	2263	2262	2264	2282	2283	2284	NA	NA	NA	6.77	0.820606061	27.1	2	N	8.25	6
Boxer	2292	2271	2272	2273	2291	2293	2311	2312	2313	7.3	0.884848485	28.6	2	N	8.25	6
Boxer	2306	2285	2286	2287	2305	2307	NA	NA	NA	7.44	0.901818182	27.7	2	N	8.25	6
Boxer	1826	1825	1827	1845	1846	1847	NA	NA	NA	1.77	0.168571429	NA	3	S	10.5	NA
Boxer	1850	1828	1829	1830	1831	1849	1851	1869	1870	2.19	0.208571429	NA	3	S	10.5	NA
Boxer	1860	1838	1839	1840	1841	1859	NA	NA	NA	1.88	0.179047619	NA	3	S	10.5	NA
Boxer	2326	2325	2327	2345	2346	2347	NA	NA	NA	2.843	0.270761905	NA	3	SF	10.5	NA
Boxer	2350	2330	2331	2349	2369	2370	2371	NA	NA	2.733	0.260285714	NA	3	SF	10.5	NA
Boxer	2360	2339	2340	2341	2361	NA	NA	NA	NA	1.755	0.167142857	NA	3	SF	10.5	NA
Fanfare	125	124	126	NA	NA	NA	NA	NA	NA	3.93	0.476363636	28.5	3	N	8.25	NA
Fanfare	137	136	138	NA	NA	NA	NA	NA	NA	4.8	0.581818182	29.1	3	N	8.25	NA
Fanfare	158	157	159	NA	NA	NA	NA	NA	NA	4.27	0.517575758	29.1	3	N	8.25	NA
Fanfare	1745	1744	1746	NA	NA	NA	NA	NA	NA	3.457	0.307288889	NA	3	V	11.25	NA
Fanfare	1774	1773	1775	NA	NA	NA	NA	NA	NA	3.695	0.328444444	NA	3	V	11.25	NA
Fanfare	1786	1785	1787	NA	NA	NA	NA	NA	NA	4.356	0.3872	NA	3	V	11.25	NA
Fanfare	1800	1799	1801	NA	NA	NA	NA	NA	NA	3.489	0.310133333	NA	3	V	11.25	NA
Fanfare	1970	1969	1971	NA	NA	NA	NA	NA	NA	5.6088	0.49856	27.908	1	V	11.25	NA
Fanfare	1978	1977	1979	NA	NA	NA	NA	NA	NA	5.7738	0.513226667	27.689	1	V	11.25	NA
Fanfare	2005	2004	2006	NA	NA	NA	NA	NA	NA	5.8888	0.523448889	27.872	1	V	11.25	NA
Fanfare	2029	2028	2030	NA	NA	NA	NA	NA	NA	5.6375	0.501111111	27.549	1	V	11.25	NA
Fanfare	2380	2374	2375	2376	2379	2381	2384	2385	2386	5.69	0.541904762	NA	2	SF	10.5	NA
Fanfare	2398	2392	2393	2397	2402	2403	NA	NA	NA	5.2	0.495238095	NA	2	SF	10.5	NA
Fanfare	2414	2409	2410	2415	2419	2420	NA	NA	NA	6.86	0.653333333	NA	2	SF	10.5	NA
Fanfare	2440	2434	2435	2436	2439	2441	2444	2445	2446	6.85	0.652380952	29.6	2	S	10.5	NA
Fanfare	2458	2452	2453	2457	2462	2463	NA	NA	NA	6.9	0.657142857	30.9	2	S	10.5	NA
Fanfare	2474	2469	2470	2475	2479	2480	NA	NA	NA	6.4	0.60952381	30.6	2	S	10.5	NA
Fanfare	2039	2038	2040	2058	2059	2060	NA	NA	NA	4.76	0.576969697	28.3	1	N	8.25	NA
Fanfare	2071	2050	2051	2052	2070	2072	2090	2091	2092	3.68	0.446060606	28.2	1	N	8.25	NA
Fanfare	2085	2064	2065	2066	2084	2086	NA	NA	NA	4.02	0.487272727	27.9	1	N	8.25	NA
Fanfare	2259	2258	2260	2278	2279	2280	NA	NA	NA	7.94	0.962424242	28.6	2	N	8.25	6
Fanfare	2291	2270	2271	2272	2290	2292	2310	2311	2312	6.79	0.823030303	29	2	N	8.25	6
Fanfare	2305	2284	2285	2286	2304	2306	NA	NA	NA	7.56	0.916363636	28.5	2	N	8.25	6
Fanfare	1819	1818	1820	1838	1839	1840	NA	NA	NA	2.32	0.220952381	NA	3	S	10.5	NA
Fanfare	1838	1816	1817	1818	1819	1837	1839	1857	1858	2.3	0.219047619	NA	3	S	10.5	NA
Fanfare	1870	1848	1849	1850	1851	1869	NA	NA	NA	2.56	0.243809524	NA	3	S	10.5	NA
Fanfare	2319	2318	2320	2338	2339	2340	NA	NA	NA	2.138	0.203619048	NA	3	SF	10.5	NA
Fanfare	2338	2317	2318	2319	2337	2339	2357	2358	NA	1.769	0.16847619	NA	3	SF	10.5	NA
Fanfare	2370	2349	2350	2369	2371	NA	NA	NA	NA	2.362	0.224952381	NA	3	SF	10.5	NA
Fuego	122	121	123	NA	NA	NA	NA	NA	NA	4.37	0.52969697	29	3	N	8.25	NA
Fuego	147	146	148	NA	NA	NA	NA	NA	NA	4.54	0.55030303	28.7	3	N	8.25	NA
Fuego	167	166	168	NA	NA	NA	NA	NA	NA	4.21	0.51030303	28.1	3	N	8.25	NA
Fuego	1748	1747	1749	NA	NA	NA	NA	NA	NA	3.714	0.330133333	NA	3	V	11.25	NA
Fuego	1763	1762	1764	NA	NA	NA	NA	NA	NA	3.654	0.3248	NA	3	V	11.25	NA
Fuego	1787	1786	1788	NA	NA	NA	NA	NA	NA	3.878	0.344711111	NA	3	V	11.25	NA
Fuego	1805	1804	1806	NA	NA	NA	NA	NA	NA	3.988	0.354488889	NA	3	V	11.25	NA
Fuego	1966	1965	1967	NA	NA	NA	NA	NA	NA	5.5938	0.497226667	30.565	1	V	11.25	NA
Fuego	1990	1989	1991	NA	NA	NA	NA	NA	NA	5.5563	0.493893333	31.578	1	V	11.25	NA
Fuego	2003	2002	2004	NA	NA	NA	NA	NA	NA	6.1525	0.546888889	29.29	1	V	11.25	NA
Fuego	2024	2023	2025	NA	NA	NA	NA	NA	NA	5.7038	0.507004444	29.475	1	V	11.25	NA
Fuego	2385	2379	2380	2381	2384	2386	2389	2390	2391	5.3	0.504761905	NA	2	SF	10.5	NA
Fuego	2411	2405	2406	2407	2410	2412	2415	2416	2417	5.94	0.565714286	NA	2	SF	10.5	NA
Fuego	2422	2416	2417	2418	2421	2423	2426	2427	2428	6.2	0.59047619	NA	2	SF	10.5	NA
Fuego	2445	2439	2440	2441	2444	2446	2449	2450	2451	6.7	0.638095238	28.9	2	S	10.5	NA
Fuego	2471	2465	2466	2467	2470	2472	2475	2476	2477	6.1	0.580952381	28.9	2	S	10.5	NA
Fuego	2482	2476	2477	2478	2481	2483	2486	2487	2488	6.65	0.633333333	27.9	2	S	10.5	NA
Fuego	2038	2037	2039	2057	2058	2059	NA	NA	NA	4.12	0.499393939	27.4	1	N	8.25	NA
Fuego	2069	2048	2049	2050	2068	2070	2088	2089	2090	3.91	0.473939394	27.3	1	N	8.25	NA
Fuego	2093	2072	2073	2092	NA	NA	NA	NA	NA	3.9	0.472727273	26.7	1	N	8.25	NA
Fuego	2258	2257	2259	2277	2278	2279	NA	NA	NA	NA	NA	NA	2	N	8.25	6
Fuego	2289	2268	2269	2270	2288	2290	2308	2309	2310	6.9	0.836363636	28.3	2	N	8.25	6
Fuego	2313	2292	2293	2312	NA	NA	NA	NA	NA	6.92	0.838787879	28.6	2	N	8.25	6
Fuego	1820	1819	1821	1839	1840	1841	NA	NA	NA	2.04	0.194285714	NA	3	S	10.5	NA
Fuego	1853	1831	1832	1833	1852	1872	1873	NA	NA	1.97	0.187619048	NA	3	S	10.5	NA
Fuego	1862	1840	1841	1842	1843	1861	NA	NA	NA	2.07	0.197142857	NA	3	S	10.5	NA
Fuego	2320	2319	2321	2339	2340	2341	NA	NA	NA	2.212	0.210666667	NA	3	SF	10.5	NA
Fuego	2353	2332	2352	2372	2373	NA	NA	NA	NA	2.71	0.258095238	NA	3	SF	10.5	NA
Fuego	2362	2341	2342	2343	2361	2363	NA	NA	NA	2.275	0.216666667	NA	3	SF	10.5	NA
Gloria	124	123	125	NA	NA	NA	NA	NA	NA	3.27	0.396363636	32.5	3	N	8.25	NA
Gloria	153	152	NA	NA	NA	NA	NA	NA	NA	3.07	0.372121212	31.9	3	N	8.25	NA
Gloria	170	169	171	NA	NA	NA	NA	NA	NA	2.77	0.335757576	32	3	N	8.25	NA
Gloria	1743	1742	1744	NA	NA	NA	NA	NA	NA	2.726	0.242311111	NA	3	V	11.25	NA
Gloria	1770	1769	1771	NA	NA	NA	NA	NA	NA	2.498	0.222044444	NA	3	V	11.25	NA
Gloria	1785	1784	1786	NA	NA	NA	NA	NA	NA	3.344	0.297244444	NA	3	V	11.25	NA
Gloria	1802	1801	1803	NA	NA	NA	NA	NA	NA	2.495	0.221777778	NA	3	V	11.25	NA
Gloria	1972	1971	1973	NA	NA	NA	NA	NA	NA	5.5675	0.494888889	30.419	1	V	11.25	NA
Gloria	1982	1981	1983	NA	NA	NA	NA	NA	NA	4.8513	0.431226667	30.618	1	V	11.25	NA
Gloria	2006	2005	2007	NA	NA	NA	NA	NA	NA	3.3095	0.294177778	30.286	1	V	11.25	NA
Gloria	2027	2026	2028	NA	NA	NA	NA	NA	NA	3.742	0.332622222	29.527	1	V	11.25	NA
Gloria	2379	2374	2375	2380	2384	2385	NA	NA	NA	5.25	0.5	NA	2	SF	10.5	NA
Gloria	2403	2397	2398	2402	2407	2408	NA	NA	NA	4.75	0.452380952	NA	2	SF	10.5	NA
Gloria	2418	2412	2413	2417	2422	2423	NA	NA	NA	5.35	0.50952381	NA	2	SF	10.5	NA
Gloria	2439	2434	2435	2440	2444	2445	NA	NA	NA	5.55	0.528571429	33.3	2	S	10.5	NA
Gloria	2463	2457	2458	2462	2467	2468	NA	NA	NA	5.9	0.561904762	34.3	2	S	10.5	NA
Gloria	2478	2472	2473	2477	2482	2483	NA	NA	NA	6	0.571428571	33.4	2	S	10.5	NA
Gloria	2041	2040	2042	2060	2061	2062	NA	NA	NA	4.17	0.505454545	32.4	1	N	8.25	NA
Gloria	2063	2042	2043	2044	2062	2064	2082	2083	2084	3.83	0.464242424	31.7	1	N	8.25	NA
Gloria	2087	2066	2067	2068	2086	2088	NA	NA	NA	3.71	0.44969697	31.6	1	N	8.25	NA
Gloria	2261	2260	2262	2280	2281	2282	NA	NA	NA	6.44	0.780606061	32.6	2	N	8.25	6
Gloria	2283	2262	2263	2264	2282	2284	2302	2303	2304	6.21	0.752727273	31.3	2	N	8.25	6
Gloria	2307	2286	2287	2288	2306	2308	NA	NA	NA	6.5	0.787878788	32.5	2	N	8.25	7
Gloria	1815	1814	1816	1834	1835	1836	NA	NA	NA	1.6	0.152380952	NA	3	S	10.5	NA
Gloria	1845	1823	1824	1825	1826	1844	1846	1864	1865	1.74	0.165714286	NA	3	S	10.5	NA
Gloria	1865	1843	1844	1845	1846	1864	NA	NA	NA	1.69	0.160952381	NA	3	S	10.5	NA
Gloria	2315	2314	2316	2334	2336	NA	NA	NA	NA	1.595	0.151904762	NA	3	SF	10.5	NA
Gloria	2345	2324	2325	2326	2344	2346	2364	2365	2366	2.035	0.193809524	NA	3	SF	10.5	NA
Gloria	2365	2344	2345	2346	2364	2366	NA	NA	NA	1.77	0.168571429	NA	3	SF	10.5	NA
Gracia	123	122	124	NA	NA	NA	NA	NA	NA	3.87	0.469090909	30.1	3	N	8.25	NA
Gracia	136	137	NA	NA	NA	NA	NA	NA	NA	3.48	0.421818182	30.3	3	N	8.25	NA
Gracia	164	163	165	NA	NA	NA	NA	NA	NA	3.56	0.431515152	29.8	3	N	8.25	NA
Gracia	1755	1754	1756	NA	NA	NA	NA	NA	NA	3.309	0.294133333	NA	3	V	11.25	NA
Gracia	1767	1766	1768	NA	NA	NA	NA	NA	NA	3.289	0.292355556	NA	3	V	11.25	NA
Gracia	1782	1781	1783	NA	NA	NA	NA	NA	NA	3.507	0.311733333	NA	3	V	11.25	NA
Gracia	1798	1797	1799	NA	NA	NA	NA	NA	NA	3.486	0.309866667	NA	3	V	11.25	NA
Gracia	1958	1957	1959	NA	NA	NA	NA	NA	NA	6.0513	0.537893333	29.303	1	V	11.25	NA
Gracia	1985	1984	1986	NA	NA	NA	NA	NA	NA	5.64	0.501333333	28.724	1	V	11.25	NA
Gracia	2009	2008	2010	NA	NA	NA	NA	NA	NA	6.4763	0.575671111	29.842	1	V	11.25	NA
Gracia	2031	2030	2032	NA	NA	NA	NA	NA	NA	5.9125	0.525555556	30.282	1	V	11.25	NA
Gracia	2374	2375	2379	2380	NA	NA	NA	NA	NA	5.23	0.498095238	NA	2	SF	10.5	NA
Gracia	2412	2406	2407	2408	2411	2413	2416	2417	2418	5.64	0.537142857	NA	2	SF	10.5	NA
Gracia	2420	2414	2415	2416	2419	2421	2424	2425	2426	5.78	0.55047619	NA	2	SF	10.5	NA
Gracia	2434	2435	2439	2440	NA	NA	NA	NA	NA	5.9	0.561904762	30.9	2	S	10.5	NA
Gracia	2472	2466	2467	2468	2471	2473	2476	2477	2478	5.85	0.557142857	31.8	2	S	10.5	NA
Gracia	2480	2474	2475	2476	2479	2481	2484	2485	2486	5.85	0.557142857	30.9	2	S	10.5	NA
Gracia	2034	2035	2054	2055	NA	NA	NA	NA	NA	4.07	0.493333333	27.4	1	N	8.25	NA
Gracia	2059	2038	2039	2040	2058	2060	2078	2079	2080	4.05	0.490909091	27.5	1	N	8.25	NA
Gracia	2089	2068	2069	2070	2088	2090	NA	NA	NA	4.02	0.487272727	26.7	1	N	8.25	NA
Gracia	2254	2255	2274	2275	NA	NA	NA	NA	NA	6.58	0.797575758	29.5	2	N	8.25	6
Gracia	2279	2258	2259	2260	2278	2280	2298	2299	2300	7.56	0.916363636	28.5	2	N	8.25	6
Gracia	2309	2288	2289	2290	2308	2310	NA	NA	NA	6.93	0.84	29	2	N	8.25	6
Gracia	1814	1815	1834	1835	NA	NA	NA	NA	NA	1.62	0.154285714	NA	3	S	10.5	NA
Gracia	1844	1822	1823	1824	1825	1843	1845	1863	1864	1.68	0.16	NA	3	S	10.5	NA
Gracia	1866	1844	1845	1846	1847	1865	NA	NA	NA	1.67	0.159047619	NA	3	S	10.5	NA
Gracia	2314	2315	2334	NA	NA	NA	NA	NA	NA	1.656	0.157714286	NA	3	SF	10.5	NA
Gracia	2344	2323	2324	2325	2343	2345	2363	2364	2365	2.54	0.241904762	NA	3	SF	10.5	NA
Gracia	2366	2345	2346	2347	2365	2367	NA	NA	NA	2.603	0.247904762	NA	3	SF	10.5	NA
Kontu	135	134	NA	NA	NA	NA	NA	NA	NA	2.16	0.261818182	29.2	3	N	8.25	NA
Kontu	142	141	143	NA	NA	NA	NA	NA	NA	2.41	0.292121212	29.6	3	N	8.25	NA
Kontu	168	167	169	NA	NA	NA	NA	NA	NA	2.28	0.276363636	28.8	3	N	8.25	NA
Kontu	1747	1746	1748	NA	NA	NA	NA	NA	NA	2.396	0.212977778	NA	3	V	11.25	NA
Kontu	1761	1760	1762	NA	NA	NA	NA	NA	NA	2.741	0.243644444	NA	3	V	11.25	NA
Kontu	1790	1789	1791	NA	NA	NA	NA	NA	NA	3.446	0.306311111	NA	3	V	11.25	NA
Kontu	1806	1805	1807	NA	NA	NA	NA	NA	NA	4.131	0.3672	NA	3	V	11.25	NA
Kontu	1968	1967	1969	NA	NA	NA	NA	NA	NA	5.0413	0.448115556	30.613	1	V	11.25	NA
Kontu	1992	1991	1993	NA	NA	NA	NA	NA	NA	5.3425	0.474888889	30.672	1	V	11.25	NA
Kontu	2000	1999	2001	NA	NA	NA	NA	NA	NA	4.3954	0.390702222	30.756	1	V	11.25	NA
Kontu	2023	2022	2024	NA	NA	NA	NA	NA	NA	4.1434	0.368302222	30.35	1	V	11.25	NA
Kontu	2378	2377	2382	2383	NA	NA	NA	NA	NA	3.15	0.3	NA	2	SF	10.5	NA
Kontu	2405	2399	2400	2401	2404	2406	2409	2410	2411	3.2	0.304761905	NA	2	SF	10.5	NA
Kontu	2432	2426	2427	2428	2431	2433	NA	NA	NA	3.14	0.299047619	NA	2	SF	10.5	NA
Kontu	2438	2437	2442	2443	NA	NA	NA	NA	NA	3.35	0.319047619	33.3	2	S	10.5	NA
Kontu	2465	2459	2460	2461	2464	2466	2469	2470	2471	3.6	0.342857143	32.6	2	S	10.5	NA
Kontu	2492	2486	2487	2488	2491	2493	NA	NA	NA	3.6	0.342857143	33.5	2	S	10.5	NA
Kontu	2040	2039	2041	2059	2060	2061	NA	NA	NA	2.35	0.284848485	29.4	1	N	8.25	NA
Kontu	2058	2037	2038	2039	2057	2059	2077	2078	2079	2.49	0.301818182	29.3	1	N	8.25	NA
Kontu	2075	2054	2055	2056	2074	2076	NA	NA	NA	2.54	0.307878788	29.3	1	N	8.25	NA
Kontu	2260	2259	2261	2279	2280	2281	NA	NA	NA	4.58	0.555151515	30.8	2	N	8.25	5
Kontu	2278	2257	2258	2259	2277	2279	2297	2298	2299	NA	NA	NA	2	N	8.25	5
Kontu	2295	2274	2275	2276	2294	2296	NA	NA	NA	4.84	0.586666667	30.1	2	N	8.25	5
Kontu	1830	1829	1831	1849	1850	1851	NA	NA	NA	1.39	0.132380952	NA	3	S	10.5	NA
Kontu	1834	1814	1815	1835	1854	1855	1856	NA	NA	1.2	0.114285714	NA	3	S	10.5	NA
Kontu	1856	1834	1835	1836	1837	1855	NA	NA	NA	1.36	0.12952381	NA	3	S	10.5	NA
Kontu	2330	2331	2349	2350	NA	NA	NA	NA	NA	1.535	0.146190476	NA	3	SF	10.5	NA
Kontu	2334	2314	2315	2354	NA	NA	NA	NA	NA	0.912	0.086857143	NA	3	SF	10.5	NA
Kontu	2356	2336	2337	2357	NA	NA	NA	NA	NA	1.08	0.102857143	NA	3	SF	10.5	NA
Lynx	118	119	NA	NA	NA	NA	NA	NA	NA	4.13	0.500606061	28.5	3	N	8.25	NA
Lynx	139	138	140	NA	NA	NA	NA	NA	NA	4.32	0.523636364	28.8	3	N	8.25	NA
Lynx	156	155	157	NA	NA	NA	NA	NA	NA	4.78	0.579393939	28.7	3	N	8.25	NA
Lynx	1759	1758	NA	NA	NA	NA	NA	NA	NA	3.58	0.318222222	NA	3	V	11.25	NA
Lynx	1773	1772	1774	NA	NA	NA	NA	NA	NA	3.309	0.294133333	NA	3	V	11.25	NA
Lynx	1778	1779	NA	NA	NA	NA	NA	NA	NA	3.777	0.335733333	NA	3	V	11.25	NA
Lynx	1812	1811	1813	NA	NA	NA	NA	NA	NA	2.976	0.264533333	NA	3	V	11.25	NA
Lynx	1954	1955	NA	NA	NA	NA	NA	NA	NA	6.335	0.563111111	29.229	1	V	11.25	NA
Lynx	1979	1978	1980	NA	NA	NA	NA	NA	NA	6.6725	0.593111111	29.964	1	V	11.25	NA
Lynx	2013	2012	NA	NA	NA	NA	NA	NA	NA	6.4013	0.569004444	29.432	1	V	11.25	NA
Lynx	2016	2015	2017	NA	NA	NA	NA	NA	NA	6.1938	0.55056	29.815	1	V	11.25	NA
Lynx	2375	2374	2376	2379	2380	2381	NA	NA	NA	6.43	0.612380952	NA	2	SF	10.5	NA
Lynx	2400	2394	2395	2396	2399	2401	2404	2405	2406	6.13	0.583809524	NA	2	SF	10.5	NA
Lynx	2415	2409	2410	2411	2414	2416	2419	2420	2421	6.94	0.660952381	NA	2	SF	10.5	NA
Lynx	2435	2434	2436	2439	2440	2441	NA	NA	NA	6.95	0.661904762	29.8	2	S	10.5	NA
Lynx	2460	2454	2455	2456	2459	2461	2464	2465	2466	6.85	0.652380952	29.1	2	S	10.5	NA
Lynx	2475	2469	2470	2471	2474	2476	2479	2480	2481	7	0.666666667	29.9	2	S	10.5	NA
Lynx	2044	2043	2045	2063	2064	2065	NA	NA	NA	3.69	0.447272727	26.6	1	N	8.25	NA
Lynx	2055	2034	2035	2036	2054	2056	2074	2075	2076	3.68	0.446060606	27.4	1	N	8.25	NA
Lynx	2083	2062	2063	2064	2082	2084	NA	NA	NA	4.07	0.493333333	26.8	1	N	8.25	NA
Lynx	2264	2263	2265	2283	2284	2285	NA	NA	NA	7.11	0.861818182	28.3	2	N	8.25	6
Lynx	2275	2254	2255	2256	2274	2276	2294	2295	2296	6.83	0.827878788	28.7	2	N	8.25	6
Lynx	2303	2282	2283	2284	2302	2304	NA	NA	NA	7.13	0.864242424	29.1	2	N	8.25	6
Lynx	1818	1817	1819	1837	1838	1839	NA	NA	NA	2.08	0.198095238	NA	3	S	10.5	NA
Lynx	1849	1827	1828	1829	1830	1848	1850	1868	1869	2.28	0.217142857	NA	3	S	10.5	NA
Lynx	1871	1849	1850	1851	1852	1870	NA	NA	NA	2.43	0.231428571	NA	3	S	10.5	NA
Lynx	2318	2317	2319	2337	2338	2339	NA	NA	NA	2.168	0.20647619	NA	3	SF	10.5	NA
Lynx	2349	2328	2330	2348	2350	2368	2369	2370	NA	2.674	0.254666667	NA	3	SF	10.5	NA
Lynx	2371	2350	2352	2370	2372	NA	NA	NA	NA	2.46	0.234285714	NA	3	SF	10.5	NA
Mistral	129	128	130	NA	NA	NA	NA	NA	NA	2.67	0.323636364	29.2	3	N	8.25	NA
Mistral	140	139	141	NA	NA	NA	NA	NA	NA	3.03	0.367272727	31	3	N	8.25	NA
Mistral	161	160	162	NA	NA	NA	NA	NA	NA	3.21	0.389090909	29.9	3	N	8.25	NA
Mistral	1751	1750	1752	NA	NA	NA	NA	NA	NA	2.087	0.185511111	NA	3	V	11.25	NA
Mistral	1760	1761	NA	NA	NA	NA	NA	NA	NA	3.121	0.277422222	NA	3	V	11.25	NA
Mistral	1794	1793	1795	NA	NA	NA	NA	NA	NA	3.703	0.329155556	NA	3	V	11.25	NA
Mistral	1796	1797	NA	NA	NA	NA	NA	NA	NA	3.977	0.353511111	NA	3	V	11.25	NA
Mistral	1962	1961	1963	NA	NA	NA	NA	NA	NA	5.1875	0.461111111	33.559	1	V	11.25	NA
Mistral	1993	1992	NA	NA	NA	NA	NA	NA	NA	5.2438	0.466115556	34.218	1	V	11.25	NA
Mistral	1995	1994	1996	NA	NA	NA	NA	NA	NA	5.565	0.494666667	34.872	1	V	11.25	NA
Mistral	2033	2032	NA	NA	NA	NA	NA	NA	NA	4.2265	0.375688889	34.149	1	V	11.25	NA
Mistral	2376	2375	2377	2380	2381	2382	NA	NA	NA	5	0.476190476	NA	2	SF	10.5	NA
Mistral	2410	2404	2405	2406	2409	2411	2414	2415	2416	5.23	0.498095238	NA	2	SF	10.5	NA
Mistral	2433	2427	2428	2432	NA	NA	NA	NA	NA	5.87	0.559047619	NA	2	SF	10.5	NA
Mistral	2436	2435	2437	2440	2441	2442	NA	NA	NA	5.75	0.547619048	33.2	2	S	10.5	NA
Mistral	2470	2464	2465	2466	2469	2471	2474	2475	2476	5.9	0.561904762	32.9	2	S	10.5	NA
Mistral	2493	2487	2488	2492	NA	NA	NA	NA	NA	5.75	0.547619048	32.9	2	S	10.5	NA
Mistral	2053	2052	2072	2073	NA	NA	NA	NA	NA	4.16	0.504242424	30	1	N	8.25	NA
Mistral	2062	2041	2042	2043	2061	2063	2081	2082	2083	3.54	0.429090909	29.2	1	N	8.25	NA
Mistral	2092	2071	2072	2073	2091	2093	NA	NA	NA	3.23	0.391515152	28.8	1	N	8.25	NA
Mistral	2273	2272	2292	2293	NA	NA	NA	NA	NA	5.89	0.713939394	30.6	2	N	8.25	6
Mistral	2282	2261	2262	2263	2281	2283	2301	2302	2303	5.94	0.72	29.6	2	N	8.25	6
Mistral	2312	2291	2292	2293	2311	2313	NA	NA	NA	5.96	0.722424242	31.1	2	N	8.25	6
Mistral	1822	1821	1823	1841	1842	1843	NA	NA	NA	2.04	0.194285714	NA	3	S	10.5	NA
Mistral	1852	1830	1831	1832	1833	1851	1853	1871	1872	1.77	0.168571429	NA	3	S	10.5	NA
Mistral	1863	1841	1842	1843	1844	1862	NA	NA	NA	2	0.19047619	NA	3	S	10.5	NA
Mistral	2322	2321	2323	2341	2342	2343	NA	NA	NA	2.066	0.196761905	NA	3	SF	10.5	NA
Mistral	2352	2331	2332	2353	2371	2372	2373	NA	NA	2.244	0.213714286	NA	3	SF	10.5	NA
Mistral	2363	2342	2343	2344	2362	2364	NA	NA	NA	1.952	0.185904762	NA	3	SF	10.5	NA
Pyramid	132	131	133	NA	NA	NA	NA	NA	NA	3.91	0.473939394	28.1	3	N	8.25	NA
Pyramid	138	137	139	NA	NA	NA	NA	NA	NA	4.33	0.524848485	29.3	3	N	8.25	NA
Pyramid	171	170	NA	NA	NA	NA	NA	NA	NA	3.48	0.421818182	28.2	3	N	8.25	NA
Pyramid	1752	1751	1753	NA	NA	NA	NA	NA	NA	3.725	0.331111111	NA	3	V	11.25	NA
Pyramid	1762	1761	1763	NA	NA	NA	NA	NA	NA	3.473	0.308711111	NA	3	V	11.25	NA
Pyramid	1781	1780	1782	NA	NA	NA	NA	NA	NA	4.195	0.372888889	NA	3	V	11.25	NA
Pyramid	1807	1806	1808	NA	NA	NA	NA	NA	NA	4.522	0.401955556	NA	3	V	11.25	NA
Pyramid	1961	1960	1962	NA	NA	NA	NA	NA	NA	6.36	0.565333333	30.873	1	V	11.25	NA
Pyramid	1991	1990	1992	NA	NA	NA	NA	NA	NA	6.3313	0.562782222	30.177	1	V	11.25	NA
Pyramid	2010	2009	2011	NA	NA	NA	NA	NA	NA	5.5288	0.491448889	31.357	1	V	11.25	NA
Pyramid	2022	2021	2023	NA	NA	NA	NA	NA	NA	5.7913	0.514782222	30.595	1	V	11.25	NA
Pyramid	2381	2375	2376	2377	2380	2382	2385	2386	2387	5.74	0.546666667	NA	2	SF	10.5	NA
Pyramid	2402	2396	2397	2398	2401	2403	2406	2407	2408	6.19	0.58952381	NA	2	SF	10.5	NA
Pyramid	2429	2424	2425	2430	NA	NA	NA	NA	NA	6	0.571428571	NA	2	SF	10.5	NA
Pyramid	2441	2435	2436	2437	2440	2442	2445	2446	2447	6.95	0.661904762	28	2	S	10.5	NA
Pyramid	2462	2456	2457	2458	2461	2463	2466	2467	2468	6.4	0.60952381	26.9	2	S	10.5	NA
Pyramid	2489	2484	2485	2490	NA	NA	NA	NA	NA	6	0.571428571	27.2	2	S	10.5	NA
Pyramid	2049	2048	2050	2068	2069	2070	NA	NA	NA	4.69	0.568484848	27	1	N	8.25	NA
Pyramid	2060	2039	2040	2041	2059	2061	2079	2080	2081	4.66	0.564848485	27.4	1	N	8.25	NA
Pyramid	2084	2063	2064	2065	2083	2085	NA	NA	NA	3.91	0.473939394	27.2	1	N	8.25	NA
Pyramid	2269	2268	2270	2288	2289	2290	NA	NA	NA	6.69	0.810909091	27.2	2	N	8.25	5
Pyramid	2280	2259	2260	2261	2279	2281	2299	2300	2301	7.74	0.938181818	27.5	2	N	8.25	6
Pyramid	2304	2283	2284	2285	2303	2305	NA	NA	NA	6.97	0.844848485	27.9	2	N	8.25	5
Pyramid	1823	1822	1824	1842	1843	1844	NA	NA	NA	2.07	0.197142857	NA	3	S	10.5	NA
Pyramid	1837	1815	1816	1817	1818	1836	1838	1856	1857	2.15	0.204761905	NA	3	S	10.5	NA
Pyramid	1854	1834	1835	1855	NA	NA	NA	NA	NA	2.27	0.216190476	NA	3	S	10.5	NA
Pyramid	2323	2322	2324	2342	2343	2344	NA	NA	NA	2.898	0.276	NA	3	SF	10.5	NA
Pyramid	2337	2316	2317	2318	2336	2338	2356	2357	2358	1.643	0.15647619	NA	3	SF	10.5	NA
Pyramid	2354	2334	NA	NA	NA	NA	NA	NA	NA	2.009	0.191333333	NA	3	SF	10.5	NA
Snowdrop	120	119	121	NA	NA	NA	NA	NA	NA	2.62	0.317575758	31	3	N	8.25	NA
Snowdrop	150	149	151	NA	NA	NA	NA	NA	NA	2.5	0.303030303	29.4	3	N	8.25	NA
Snowdrop	163	162	164	NA	NA	NA	NA	NA	NA	2.76	0.334545455	30.2	3	N	8.25	NA
Snowdrop	1754	1753	1755	NA	NA	NA	NA	NA	NA	3.098	0.275377778	NA	3	V	11.25	NA
Snowdrop	1776	1775	1777	NA	NA	NA	NA	NA	NA	2.85	0.253333333	NA	3	V	11.25	NA
Snowdrop	1780	1779	1781	NA	NA	NA	NA	NA	NA	3.073	0.273155556	NA	3	V	11.25	NA
Snowdrop	1808	1807	1809	NA	NA	NA	NA	NA	NA	2.628	0.2336	NA	3	V	11.25	NA
Snowdrop	1959	1958	1960	NA	NA	NA	NA	NA	NA	4.5275	0.402444444	31.293	1	V	11.25	NA
Snowdrop	1975	1974	1976	NA	NA	NA	NA	NA	NA	5.5013	0.489004444	31.055	1	V	11.25	NA
Snowdrop	2011	2010	2012	NA	NA	NA	NA	NA	NA	5.21	0.463111111	31.055	1	V	11.25	NA
Snowdrop	2021	2020	2022	NA	NA	NA	NA	NA	NA	4.6318	0.411715556	31.498	1	V	11.25	NA
Snowdrop	2382	2376	2377	2378	2381	2383	2386	2387	2388	3.44	0.327619048	NA	2	SF	10.5	NA
Snowdrop	2407	2401	2402	2403	2406	2408	2411	2412	2413	3.96	0.377142857	NA	2	SF	10.5	NA
Snowdrop	2417	2411	2412	2413	2416	2418	2421	2422	2423	4.12	0.392380952	NA	2	SF	10.5	NA
Snowdrop	2442	2436	2437	2438	2441	2443	2446	2447	2448	4.3	0.40952381	32.1	2	S	10.5	NA
Snowdrop	2467	2461	2462	2463	2466	2468	2471	2472	2473	4.75	0.452380952	32.4	2	S	10.5	NA
Snowdrop	2477	2471	2472	2473	2476	2478	2481	2482	2483	4.6	0.438095238	30.6	2	S	10.5	NA
Snowdrop	2052	2051	2053	2071	2072	2073	NA	NA	NA	2.53	0.306666667	29	1	N	8.25	NA
Snowdrop	2061	2040	2041	2042	2060	2062	2080	2081	2082	2.84	0.344242424	28.4	1	N	8.25	NA
Snowdrop	2080	2059	2060	2061	2079	2081	NA	NA	NA	3.7	0.448484848	28.6	1	N	8.25	NA
Snowdrop	2272	2271	2273	2291	2292	2293	NA	NA	NA	3.53	0.427878788	30.1	2	N	8.25	4
Snowdrop	2281	2260	2261	2262	2280	2282	2300	2301	2302	3.82	0.463030303	29.2	2	N	8.25	4
Snowdrop	2300	2279	2280	2281	2299	2301	NA	NA	NA	4.01	0.486060606	28.7	2	N	8.25	4
Snowdrop	1827	1826	1828	1846	1847	1848	NA	NA	NA	1.29	0.122857143	NA	3	S	10.5	NA
Snowdrop	1841	1819	1820	1821	1822	1840	1842	1860	1861	1.38	0.131428571	NA	3	S	10.5	NA
Snowdrop	1867	1845	1846	1847	1848	1866	NA	NA	NA	1.33	0.126666667	NA	3	S	10.5	NA
Snowdrop	2327	2326	2328	2346	2347	2348	NA	NA	NA	1.681	0.160095238	NA	3	SF	10.5	NA
Snowdrop	2341	2320	2321	2322	2340	2342	2360	2361	2362	1.728	0.164571429	NA	3	SF	10.5	NA
Snowdrop	2367	2346	2347	2348	2366	2368	NA	NA	NA	1.66	0.158095238	NA	3	SF	10.5	NA
SSNS-1	119	118	120	NA	NA	NA	NA	NA	NA	3.56	0.431515152	30.6	3	N	8.25	NA
SSNS-1	152	151	153	NA	NA	NA	NA	NA	NA	3.07	0.372121212	29.3	3	N	8.25	NA
SSNS-1	165	164	166	NA	NA	NA	NA	NA	NA	3.31	0.401212121	29.4	3	N	8.25	NA
SSNS-1	1756	1755	1757	NA	NA	NA	NA	NA	NA	3.147	0.279733333	NA	3	V	11.25	NA
SSNS-1	1765	1764	1766	NA	NA	NA	NA	NA	NA	3.131	0.278311111	NA	3	V	11.25	NA
SSNS-1	1779	1778	1780	NA	NA	NA	NA	NA	NA	3.105	0.276	NA	3	V	11.25	NA
SSNS-1	1801	1800	1802	NA	NA	NA	NA	NA	NA	3.108	0.276266667	NA	3	V	11.25	NA
SSNS-1	1957	1956	1958	NA	NA	NA	NA	NA	NA	5.13	0.456	33.593	1	V	11.25	NA
SSNS-1	1987	1986	1988	NA	NA	NA	NA	NA	NA	4.39	0.390222222	32.881	1	V	11.25	NA
SSNS-1	2012	2011	2013	NA	NA	NA	NA	NA	NA	5.8	0.515555556	32.505	1	V	11.25	NA
SSNS-1	2028	2027	2029	NA	NA	NA	NA	NA	NA	4.7794	0.424835556	33.101	1	V	11.25	NA
SSNS-1	2387	2381	2382	2383	2386	2388	2391	2392	2393	5.03	0.479047619	NA	2	SF	10.5	NA
SSNS-1	2413	2407	2408	2412	2417	2418	NA	NA	NA	4.91	0.467619048	NA	2	SF	10.5	NA
SSNS-1	2416	2410	2411	2412	2415	2417	2420	2421	2422	5.14	0.48952381	NA	2	SF	10.5	NA
SSNS-1	2447	2441	2442	2443	2446	2448	2451	2452	2453	5	0.476190476	33.5	2	S	10.5	NA
SSNS-1	2473	2467	2468	2472	2477	2478	NA	NA	NA	4.95	0.471428571	32.9	2	S	10.5	NA
SSNS-1	2476	2470	2471	2472	2475	2477	2480	2481	2482	4.9	0.466666667	32.5	2	S	10.5	NA
SSNS-1	2048	2047	2049	2067	2068	2069	NA	NA	NA	3.21	0.389090909	27.4	1	N	8.25	NA
SSNS-1	2065	2044	2045	2046	2064	2066	2084	2085	2086	2.82	0.341818182	27.8	1	N	8.25	NA
SSNS-1	2079	2058	2059	2060	2078	2080	NA	NA	NA	3.17	0.384242424	27.8	1	N	8.25	NA
SSNS-1	2268	2267	2269	2287	2288	2289	NA	NA	NA	5.49	0.665454545	29.4	2	N	8.25	4
SSNS-1	2285	2264	2265	2266	2284	2286	2304	2305	2306	5.82	0.705454545	28.9	2	N	8.25	4
SSNS-1	2299	2278	2279	2280	2298	2300	NA	NA	NA	6.36	0.770909091	29.1	2	N	8.25	5
SSNS-1	1828	1827	1829	1847	1848	1849	NA	NA	NA	1.58	0.15047619	NA	3	S	10.5	NA
SSNS-1	1842	1820	1821	1822	1823	1841	1843	1861	1862	1.84	0.175238095	NA	3	S	10.5	NA
SSNS-1	1861	1839	1840	1841	1842	1860	NA	NA	NA	1.73	0.164761905	NA	3	S	10.5	NA
SSNS-1	2328	2327	2347	2348	2349	NA	NA	NA	NA	2.187	0.208285714	NA	3	SF	10.5	NA
SSNS-1	2342	2321	2322	2323	2341	2343	2361	2362	2363	2.155	0.205238095	NA	3	SF	10.5	NA
SSNS-1	2361	2340	2341	2342	2360	2362	NA	NA	NA	1.725	0.164285714	NA	3	SF	10.5	NA
Taifun	133	132	134	NA	NA	NA	NA	NA	NA	2.83	0.343030303	29	3	N	8.25	NA
Taifun	149	148	150	NA	NA	NA	NA	NA	NA	4.04	0.48969697	28.7	3	N	8.25	NA
Taifun	154	155	NA	NA	NA	NA	NA	NA	NA	3.87	0.469090909	28.9	3	N	8.25	NA
Taifun	1753	1752	1754	NA	NA	NA	NA	NA	NA	3.302	0.293511111	NA	3	V	11.25	NA
Taifun	1775	1774	1776	NA	NA	NA	NA	NA	NA	3.067	0.272622222	NA	3	V	11.25	NA
Taifun	1784	1783	1785	NA	NA	NA	NA	NA	NA	3.314	0.294577778	NA	3	V	11.25	NA
Taifun	1809	1808	1810	NA	NA	NA	NA	NA	NA	3.802	0.337955556	NA	3	V	11.25	NA
Taifun	1960	1959	1961	NA	NA	NA	NA	NA	NA	5.94	0.528	29.492	1	V	11.25	NA
Taifun	1977	1976	1978	NA	NA	NA	NA	NA	NA	5.9775	0.531333333	29.96	1	V	11.25	NA
Taifun	2007	2006	2008	NA	NA	NA	NA	NA	NA	5.9713	0.530782222	29.589	1	V	11.25	NA
Taifun	2020	2019	2021	NA	NA	NA	NA	NA	NA	5.5363	0.492115556	29.904	1	V	11.25	NA
Taifun	2389	2384	2385	2390	2394	2395	NA	NA	NA	5.61	0.534285714	NA	2	SF	10.5	NA
Taifun	2404	2399	2400	2405	2409	2410	NA	NA	NA	5.73	0.545714286	NA	2	SF	10.5	NA
Taifun	2427	2421	2422	2423	2426	2428	2431	2432	2433	6.18	0.588571429	NA	2	SF	10.5	NA
Taifun	2449	2444	2445	2450	2454	2455	NA	NA	NA	5.9	0.561904762	29.6	2	S	10.5	NA
Taifun	2464	2459	2460	2465	2469	2470	NA	NA	NA	6.45	0.614285714	29.2	2	S	10.5	NA
Taifun	2487	2481	2482	2483	2486	2488	2491	2492	2493	6.3	0.6	29.2	2	S	10.5	NA
Taifun	2046	2045	2047	2065	2066	2067	NA	NA	NA	3.51	0.425454545	26.8	1	N	8.25	NA
Taifun	2056	2035	2036	2037	2055	2057	2075	2076	2077	3.7	0.448484848	26.7	1	N	8.25	NA
Taifun	2074	2054	2055	2075	NA	NA	NA	NA	NA	4.5	0.545454545	27.4	1	N	8.25	NA
Taifun	2266	2265	2267	2285	2286	2287	NA	NA	NA	6.66	0.807272727	28.7	2	N	8.25	5
Taifun	2276	2255	2256	2257	2275	2277	2295	2296	2297	5.96	0.722424242	28.2	2	N	8.25	5
Taifun	2294	2274	2275	2295	NA	NA	NA	NA	NA	6.64	0.804848485	28.3	2	N	8.25	5
Taifun	1817	1816	1818	1836	1837	1838	NA	NA	NA	2.14	0.203809524	NA	3	S	10.5	NA
Taifun	1843	1821	1822	1823	1824	1842	1844	1862	1863	2.13	0.202857143	NA	3	S	10.5	NA
Taifun	1873	1851	1852	1853	1872	NA	NA	NA	NA	2.08	0.198095238	NA	3	S	10.5	NA
Taifun	2317	2316	2318	2336	2337	2338	NA	NA	NA	1.768	0.168380952	NA	3	SF	10.5	NA
Taifun	2343	2322	2323	2324	2342	2344	2362	2363	2364	2.433	0.231714286	NA	3	SF	10.5	NA
Taifun	2373	2352	2353	2372	NA	NA	NA	NA	NA	2.436	0.232	NA	3	SF	10.5	NA
Vertigo	134	133	135	NA	NA	NA	NA	NA	NA	3.37	0.408484848	28.2	3	N	8.25	NA
Vertigo	141	140	142	NA	NA	NA	NA	NA	NA	4.5	0.545454545	28.9	3	N	8.25	NA
Vertigo	162	161	163	NA	NA	NA	NA	NA	NA	4.06	0.492121212	28.5	3	N	8.25	NA
Vertigo	1757	1756	1758	NA	NA	NA	NA	NA	NA	2.808	0.2496	NA	3	V	11.25	NA
Vertigo	1772	1771	1773	NA	NA	NA	NA	NA	NA	2.896	0.257422222	NA	3	V	11.25	NA
Vertigo	1792	1791	1793	NA	NA	NA	NA	NA	NA	3.618	0.3216	NA	3	V	11.25	NA
Vertigo	1813	1812	NA	NA	NA	NA	NA	NA	NA	3.49	0.310222222	NA	3	V	11.25	NA
Vertigo	1956	1955	1957	NA	NA	NA	NA	NA	NA	6.5763	0.58456	31.634	1	V	11.25	NA
Vertigo	1980	1979	1981	NA	NA	NA	NA	NA	NA	6.8788	0.611448889	31.604	1	V	11.25	NA
Vertigo	1997	1996	1998	NA	NA	NA	NA	NA	NA	6.695	0.595111111	31.136	1	V	11.25	NA
Vertigo	2015	2014	2016	NA	NA	NA	NA	NA	NA	4.9036	0.435875556	30.798	1	V	11.25	NA
Vertigo	2390	2384	2385	2386	2389	2391	2394	2395	2396	5.83	0.555238095	NA	2	SF	10.5	NA
Vertigo	2409	2404	2405	2410	2414	2415	NA	NA	NA	6.35	0.604761905	NA	2	SF	10.5	NA
Vertigo	2421	2415	2416	2417	2420	2422	2425	2426	2427	6.2	0.59047619	NA	2	SF	10.5	NA
Vertigo	2450	2444	2445	2446	2449	2451	2454	2455	2456	6.8	0.647619048	29.7	2	S	10.5	NA
Vertigo	2469	2464	2465	2470	2474	2475	NA	NA	NA	6.45	0.614285714	30.8	2	S	10.5	NA
Vertigo	2481	2475	2476	2477	2480	2482	2485	2486	2487	6.2	0.59047619	29.5	2	S	10.5	NA
Vertigo	2037	2036	2038	2056	2057	2058	NA	NA	NA	3.61	0.437575758	27.4	1	N	8.25	NA
Vertigo	2054	2034	2035	2055	2074	2075	NA	NA	NA	3.99	0.483636364	27.1	1	N	8.25	NA
Vertigo	2090	2069	2070	2071	2089	2091	NA	NA	NA	3.51	0.425454545	27.5	1	N	8.25	NA
Vertigo	2257	2256	2258	2276	2277	2278	NA	NA	NA	7.82	0.947878788	28.2	2	N	8.25	6
Vertigo	2274	2254	2255	2275	2294	2295	NA	NA	NA	7.01	0.84969697	28.6	2	N	8.25	6
Vertigo	2310	2289	2290	2291	2309	2311	NA	NA	NA	7.81	0.946666667	28.8	2	N	8.25	5
Vertigo	1821	1820	1822	1840	1841	1842	NA	NA	NA	2.2	0.20952381	NA	3	S	10.5	NA
Vertigo	1839	1817	1818	1819	1820	1838	1840	1858	1859	2.61	0.248571429	NA	3	S	10.5	NA
Vertigo	1872	1850	1851	1852	1853	1871	NA	NA	NA	2.3	0.219047619	NA	3	S	10.5	NA
Vertigo	2321	2320	2322	2340	2341	2342	NA	NA	NA	2.251	0.214380952	NA	3	SF	10.5	NA
Vertigo	2339	2318	2319	2320	2338	2340	2358	2360	NA	1.675	0.15952381	NA	3	SF	10.5	NA
Vertigo	2372	2352	2353	2371	2373	NA	NA	NA	NA	2.735	0.26047619	NA	3	SF	10.5	NA
